# Inhibitory activities of monoclonal antibodies against *Staphylococcus aureus* Clumping factor A

**DOI:** 10.1101/2025.05.21.655433

**Authors:** Biswarup Banerjee, Carla Emolo, Miaomiao Shi, Abrar Al Fardan, Tonu Pius, Molly McAdow, Olaf Schneewind, Dominique Missiakas

## Abstract

*Staphylococcus aureus* infection is a frequent cause of sepsis in humans, a disease associated with high mortality and without specific intervention. Clumping factor A (ClfA) displayed on the bacterial surface plays a key role in promoting *S. aureus* replication during invasive disease. Decades of research have pointed to a wide array of ligands engaged by ClfA. The sum of these interactions supports the unique ability of this pathogen to survive and replicate in the blood stream. One such ligand is fibrin. ClfA acts as the key agglutinating factor of *S. aureus* by promoting the shielding of bacteria in fibrin cables and their physical escape from phagocytes. Here, we compare a series of monoclonal antibodies elicited against the ligand binding domain of ClfA following immunization of mice. We analyze these antibodies for their ability to neutralize ClfA interactions and to promote the uptake of staphylococci in whole blood. We find that while all the antibodies promoted opsonophagocytic uptake, only those that also inhibited ClfA interactions with ligands, reduced bacterial burdens in animals following blood stream challenge with *S. aureus*.

**IMPORTANCE:** Antibody-based approaches to fight bacterial pathogens have been modeled on toxin-producing or encapsulated pathogens for which correlates of protection can be reduced to measuring antibody neutralization or complement-fixing activities using tissue cultured cells. Such approaches have failed against *Staphylococcus aureus* raising uncertainty about the value of antibodies. Here, we use a series of mouse monoclonal antibodies directed against ClfA, a surface protein that allows *S. aureus* to thrive in the blood stream, to query how antibodies may be exploited against a pathogen endowed with a formidable array of virulence factors.
