## Supplemental Tables 1-2-3 for "Inhibitory activities of monoclonal antibodies against *Staphylococcus aureus* Clumping factor A"

### Sheet: Supplementary Table 1
Supplementary Table 1. Statistical analyses of measurements shown in Table 1.
Data were analyzed with One-way ANOVA with Dunnett's Multiple Comparison Test between each test article and each antigen (ns: not significant).
Pair of mAbs subjected to test	Predicted (LS) mean diff.	95.00% CI of diff.	Below threshold?	Summary	Adjusted P Value
mIgG2a-1A5:ClfA-ANM vs. mIgG2a-1A5:ClfA-N3NM	-0.1133	-1.624 to 1.398	No	ns	>0.9999
mIgG2a-1A5:ClfA-ANM vs. mIgG2a-1A5:ClfA-AN315	0.36	-0.9095 to 1.629	No	ns	0.9996
mIgG2a-1A5:ClfA-ANM vs. mIgG2a-1A5:ClfA-AWU1	0.6	-0.6695 to 1.869	No	ns	0.8903
mIgG2a-1A5:ClfA-ANM vs. mIgG2a-1A5:ClfA-AUSA300	0.32	-0.9495 to 1.589	No	ns	>0.9999
mIgG2a-1A5:ClfA-ANM vs. mIgG1-1C2:ClfA-ANM	0.34	-0.9295 to 1.609	No	ns	0.9998
mIgG2a-1A5:ClfA-ANM vs. mIgG1-1C2:ClfA-N3NM	0.2267	-1.747 to 2.200	No	ns	>0.9999
mIgG2a-1A5:ClfA-ANM vs. mIgG1-1C2:ClfA-AN315	0.7	-1.095 to 2.495	No	ns	0.9782
mIgG2a-1A5:ClfA-ANM vs. mIgG1-1C2:ClfA-AWU1	0.94	-0.8553 to 2.735	No	ns	0.7921
mIgG2a-1A5:ClfA-ANM vs. mIgG1-1C2:ClfA-AUSA300	0.66	-1.135 to 2.455	No	ns	0.9882
mIgG2a-1A5:ClfA-ANM vs. mIgG2b-2A12:ClfA-ANM	0.24	-1.029 to 1.509	No	ns	>0.9999
mIgG2a-1A5:ClfA-ANM vs. mIgG2b-2A12:ClfA-N3NM	0.1267	-1.847 to 2.100	No	ns	>0.9999
mIgG2a-1A5:ClfA-ANM vs. mIgG2b-2A12:ClfA-AN315	0.6	-1.195 to 2.395	No	ns	0.9961
mIgG2a-1A5:ClfA-ANM vs. mIgG2b-2A12:ClfA-AWU1	0.84	-0.9553 to 2.635	No	ns	0.8978
mIgG2a-1A5:ClfA-ANM vs. mIgG2b-2A12:ClfA-AUSA300	0.56	-1.235 to 2.355	No	ns	0.9984
mIgG2a-1A5:ClfA-ANM vs. mIgG1-2F10:ClfA-ANM	0.5183	-0.8528 to 1.890	No	ns	0.9841
mIgG2a-1A5:ClfA-ANM vs. mIgG1-2F10:ClfA-AN315	0.8783	-0.9903 to 2.747	No	ns	0.8944
mIgG2a-1A5:ClfA-ANM vs. mIgG1-2F10:ClfA-AWU1	1.118	-0.7503 to 2.987	No	ns	0.6107
mIgG2a-1A5:ClfA-ANM vs. mIgG1-2F10:ClfA-AUSA300	0.8383	-1.030 to 2.707	No	ns	0.9252
mIgG2a-1A5:ClfA-ANM vs. mIgG1-8B9:ClfA-ANM	0.3683	-1.003 to 1.740	No	ns	0.9998
mIgG2a-1A5:ClfA-ANM vs. mIgG1-8B9:ClfA-N1NM	-0.3867	-2.733 to 1.960	No	ns	>0.9999
mIgG2a-1A5:ClfA-ANM vs. mIgG1-8B9:ClfA-AN315	0.7283	-1.140 to 2.597	No	ns	0.9783
mIgG2a-1A5:ClfA-ANM vs. mIgG1-8B9:ClfA-AWU1	0.9683	-0.9003 to 2.837	No	ns	0.8038
mIgG2a-1A5:ClfA-ANM vs. mIgG1-8B9:ClfA-AUSA300	0.6883	-1.180 to 2.557	No	ns	0.9879
mIgG2a-1A5:ClfA-N3NM vs. mIgG2a-1A5:ClfA-AN315	0.4733	-1.038 to 1.984	No	ns	0.9983
mIgG2a-1A5:ClfA-N3NM vs. mIgG2a-1A5:ClfA-AWU1	0.7133	-0.7976 to 2.224	No	ns	0.8912
mIgG2a-1A5:ClfA-N3NM vs. mIgG2a-1A5:ClfA-AUSA300	0.4333	-1.078 to 1.944	No	ns	0.9995
mIgG2a-1A5:ClfA-N3NM vs. mIgG1-1C2:ClfA-ANM	0.4533	-1.520 to 2.427	No	ns	>0.9999
mIgG2a-1A5:ClfA-N3NM vs. mIgG1-1C2:ClfA-N3NM	0.34	-0.9295 to 1.609	No	ns	0.9998
mIgG2a-1A5:ClfA-N3NM vs. mIgG1-1C2:ClfA-AN315	0.8133	-1.160 to 2.787	No	ns	0.9632
mIgG2a-1A5:ClfA-N3NM vs. mIgG1-1C2:ClfA-AWU1	1.053	-0.9201 to 3.027	No	ns	0.7693
mIgG2a-1A5:ClfA-N3NM vs. mIgG1-1C2:ClfA-AUSA300	0.7733	-1.200 to 2.747	No	ns	0.9771
mIgG2a-1A5:ClfA-N3NM vs. mIgG2b-2A12:ClfA-ANM	0.3533	-1.620 to 2.327	No	ns	>0.9999
mIgG2a-1A5:ClfA-N3NM vs. mIgG2b-2A12:ClfA-N3NM	0.24	-1.029 to 1.509	No	ns	>0.9999
mIgG2a-1A5:ClfA-N3NM vs. mIgG2b-2A12:ClfA-AN315	0.7133	-1.260 to 2.687	No	ns	0.9902
mIgG2a-1A5:ClfA-N3NM vs. mIgG2b-2A12:ClfA-AWU1	0.9533	-1.020 to 2.927	No	ns	0.8727
mIgG2a-1A5:ClfA-N3NM vs. mIgG2b-2A12:ClfA-AUSA300	0.6733	-1.300 to 2.647	No	ns	0.9949
mIgG2a-1A5:ClfA-N3NM vs. mIgG1-2F10:ClfA-ANM	0.6317	-1.237 to 2.500	No	ns	0.9955
mIgG2a-1A5:ClfA-N3NM vs. mIgG1-2F10:ClfA-AN315	0.9917	-0.8769 to 2.860	No	ns	0.7762
mIgG2a-1A5:ClfA-N3NM vs. mIgG1-2F10:ClfA-AWU1	1.232	-0.6369 to 3.100	No	ns	0.4615
mIgG2a-1A5:ClfA-N3NM vs. mIgG1-2F10:ClfA-AUSA300	0.9517	-0.9169 to 2.820	No	ns	0.8226
mIgG2a-1A5:ClfA-N3NM vs. mIgG1-8B9:ClfA-ANM	0.4817	-1.387 to 2.350	No	ns	>0.9999
mIgG2a-1A5:ClfA-N3NM vs. mIgG1-8B9:ClfA-N1NM	-0.2733	-2.704 to 2.158	No	ns	>0.9999
mIgG2a-1A5:ClfA-N3NM vs. mIgG1-8B9:ClfA-AN315	0.8417	-1.027 to 2.710	No	ns	0.9229
mIgG2a-1A5:ClfA-N3NM vs. mIgG1-8B9:ClfA-AWU1	1.082	-0.7869 to 2.950	No	ns	0.6602
mIgG2a-1A5:ClfA-N3NM vs. mIgG1-8B9:ClfA-AUSA300	0.8017	-1.067 to 2.670	No	ns	0.9478
mIgG2a-1A5:ClfA-AN315 vs. mIgG2a-1A5:ClfA-AWU1	0.24	-1.029 to 1.509	No	ns	>0.9999
mIgG2a-1A5:ClfA-AN315 vs. mIgG2a-1A5:ClfA-AUSA300	-0.04	-1.309 to 1.229	No	ns	>0.9999
mIgG2a-1A5:ClfA-AN315 vs. mIgG1-1C2:ClfA-ANM	-0.02	-1.815 to 1.775	No	ns	>0.9999
mIgG2a-1A5:ClfA-AN315 vs. mIgG1-1C2:ClfA-N3NM	-0.1333	-2.107 to 1.840	No	ns	>0.9999
mIgG2a-1A5:ClfA-AN315 vs. mIgG1-1C2:ClfA-AN315	0.34	-0.9295 to 1.609	No	ns	0.9998
mIgG2a-1A5:ClfA-AN315 vs. mIgG1-1C2:ClfA-AWU1	0.58	-1.215 to 2.375	No	ns	0.9974
mIgG2a-1A5:ClfA-AN315 vs. mIgG1-1C2:ClfA-AUSA300	0.3	-1.495 to 2.095	No	ns	>0.9999
mIgG2a-1A5:ClfA-AN315 vs. mIgG2b-2A12:ClfA-ANM	-0.12	-1.915 to 1.675	No	ns	>0.9999
mIgG2a-1A5:ClfA-AN315 vs. mIgG2b-2A12:ClfA-N3NM	-0.2333	-2.207 to 1.740	No	ns	>0.9999
mIgG2a-1A5:ClfA-AN315 vs. mIgG2b-2A12:ClfA-AN315	0.24	-1.029 to 1.509	No	ns	>0.9999
mIgG2a-1A5:ClfA-AN315 vs. mIgG2b-2A12:ClfA-AWU1	0.48	-1.315 to 2.275	No	ns	0.9998
mIgG2a-1A5:ClfA-AN315 vs. mIgG2b-2A12:ClfA-AUSA300	0.2	-1.595 to 1.995	No	ns	>0.9999
mIgG2a-1A5:ClfA-AN315 vs. mIgG1-2F10:ClfA-ANM	0.1583	-1.710 to 2.027	No	ns	>0.9999
mIgG2a-1A5:ClfA-AN315 vs. mIgG1-2F10:ClfA-AN315	0.5183	-0.8528 to 1.890	No	ns	0.9841
mIgG2a-1A5:ClfA-AN315 vs. mIgG1-2F10:ClfA-AWU1	0.7583	-1.110 to 2.627	No	ns	0.9681
mIgG2a-1A5:ClfA-AN315 vs. mIgG1-2F10:ClfA-AUSA300	0.4783	-1.390 to 2.347	No	ns	>0.9999
mIgG2a-1A5:ClfA-AN315 vs. mIgG1-8B9:ClfA-ANM	0.008333	-1.860 to 1.877	No	ns	>0.9999
mIgG2a-1A5:ClfA-AN315 vs. mIgG1-8B9:ClfA-N1NM	-0.7467	-3.093 to 1.600	No	ns	0.9979
mIgG2a-1A5:ClfA-AN315 vs. mIgG1-8B9:ClfA-AN315	0.3683	-1.003 to 1.740	No	ns	0.9998
mIgG2a-1A5:ClfA-AN315 vs. mIgG1-8B9:ClfA-AWU1	0.6083	-1.260 to 2.477	No	ns	0.9972
mIgG2a-1A5:ClfA-AN315 vs. mIgG1-8B9:ClfA-AUSA300	0.3283	-1.540 to 2.197	No	ns	>0.9999
mIgG2a-1A5:ClfA-AWU1 vs. mIgG2a-1A5:ClfA-AUSA300	-0.28	-1.549 to 0.9895	No	ns	>0.9999
mIgG2a-1A5:ClfA-AWU1 vs. mIgG1-1C2:ClfA-ANM	-0.26	-2.055 to 1.535	No	ns	>0.9999
mIgG2a-1A5:ClfA-AWU1 vs. mIgG1-1C2:ClfA-N3NM	-0.3733	-2.347 to 1.600	No	ns	>0.9999
mIgG2a-1A5:ClfA-AWU1 vs. mIgG1-1C2:ClfA-AN315	0.1	-1.695 to 1.895	No	ns	>0.9999
mIgG2a-1A5:ClfA-AWU1 vs. mIgG1-1C2:ClfA-AWU1	0.34	-0.9295 to 1.609	No	ns	0.9998
mIgG2a-1A5:ClfA-AWU1 vs. mIgG1-1C2:ClfA-AUSA300	0.06	-1.735 to 1.855	No	ns	>0.9999
mIgG2a-1A5:ClfA-AWU1 vs. mIgG2b-2A12:ClfA-ANM	-0.36	-2.155 to 1.435	No	ns	>0.9999
mIgG2a-1A5:ClfA-AWU1 vs. mIgG2b-2A12:ClfA-N3NM	-0.4733	-2.447 to 1.500	No	ns	>0.9999
mIgG2a-1A5:ClfA-AWU1 vs. mIgG2b-2A12:ClfA-AN315	0	-1.795 to 1.795	No	ns	>0.9999
mIgG2a-1A5:ClfA-AWU1 vs. mIgG2b-2A12:ClfA-AWU1	0.24	-1.029 to 1.509	No	ns	>0.9999
mIgG2a-1A5:ClfA-AWU1 vs. mIgG2b-2A12:ClfA-AUSA300	-0.04	-1.835 to 1.755	No	ns	>0.9999
mIgG2a-1A5:ClfA-AWU1 vs. mIgG1-2F10:ClfA-ANM	-0.08167	-1.950 to 1.787	No	ns	>0.9999
mIgG2a-1A5:ClfA-AWU1 vs. mIgG1-2F10:ClfA-AN315	0.2783	-1.590 to 2.147	No	ns	>0.9999
mIgG2a-1A5:ClfA-AWU1 vs. mIgG1-2F10:ClfA-AWU1	0.5183	-0.8528 to 1.890	No	ns	0.9841
mIgG2a-1A5:ClfA-AWU1 vs. mIgG1-2F10:ClfA-AUSA300	0.2383	-1.630 to 2.107	No	ns	>0.9999
mIgG2a-1A5:ClfA-AWU1 vs. mIgG1-8B9:ClfA-ANM	-0.2317	-2.100 to 1.637	No	ns	>0.9999
mIgG2a-1A5:ClfA-AWU1 vs. mIgG1-8B9:ClfA-N1NM	-0.9867	-3.333 to 1.360	No	ns	0.9561
mIgG2a-1A5:ClfA-AWU1 vs. mIgG1-8B9:ClfA-AN315	0.1283	-1.740 to 1.997	No	ns	>0.9999
mIgG2a-1A5:ClfA-AWU1 vs. mIgG1-8B9:ClfA-AWU1	0.3683	-1.003 to 1.740	No	ns	0.9998
mIgG2a-1A5:ClfA-AWU1 vs. mIgG1-8B9:ClfA-AUSA300	0.08833	-1.780 to 1.957	No	ns	>0.9999
mIgG2a-1A5:ClfA-AUSA300 vs. mIgG1-1C2:ClfA-ANM	0.02	-1.775 to 1.815	No	ns	>0.9999
mIgG2a-1A5:ClfA-AUSA300 vs. mIgG1-1C2:ClfA-N3NM	-0.09333	-2.067 to 1.880	No	ns	>0.9999
mIgG2a-1A5:ClfA-AUSA300 vs. mIgG1-1C2:ClfA-AN315	0.38	-1.415 to 2.175	No	ns	>0.9999
mIgG2a-1A5:ClfA-AUSA300 vs. mIgG1-1C2:ClfA-AWU1	0.62	-1.175 to 2.415	No	ns	0.9942
mIgG2a-1A5:ClfA-AUSA300 vs. mIgG1-1C2:ClfA-AUSA300	0.34	-0.9295 to 1.609	No	ns	0.9998
mIgG2a-1A5:ClfA-AUSA300 vs. mIgG2b-2A12:ClfA-ANM	-0.08	-1.875 to 1.715	No	ns	>0.9999
mIgG2a-1A5:ClfA-AUSA300 vs. mIgG2b-2A12:ClfA-N3NM	-0.1933	-2.167 to 1.780	No	ns	>0.9999
mIgG2a-1A5:ClfA-AUSA300 vs. mIgG2b-2A12:ClfA-AN315	0.28	-1.515 to 2.075	No	ns	>0.9999
mIgG2a-1A5:ClfA-AUSA300 vs. mIgG2b-2A12:ClfA-AWU1	0.52	-1.275 to 2.315	No	ns	0.9994
mIgG2a-1A5:ClfA-AUSA300 vs. mIgG2b-2A12:ClfA-AUSA300	0.24	-1.029 to 1.509	No	ns	>0.9999
mIgG2a-1A5:ClfA-AUSA300 vs. mIgG1-2F10:ClfA-ANM	0.1983	-1.670 to 2.067	No	ns	>0.9999
mIgG2a-1A5:ClfA-AUSA300 vs. mIgG1-2F10:ClfA-AN315	0.5583	-1.310 to 2.427	No	ns	0.9991
mIgG2a-1A5:ClfA-AUSA300 vs. mIgG1-2F10:ClfA-AWU1	0.7983	-1.070 to 2.667	No	ns	0.9496
mIgG2a-1A5:ClfA-AUSA300 vs. mIgG1-2F10:ClfA-AUSA300	0.5183	-0.8528 to 1.890	No	ns	0.9841
mIgG2a-1A5:ClfA-AUSA300 vs. mIgG1-8B9:ClfA-ANM	0.04833	-1.820 to 1.917	No	ns	>0.9999
mIgG2a-1A5:ClfA-AUSA300 vs. mIgG1-8B9:ClfA-N1NM	-0.7067	-3.053 to 1.640	No	ns	0.999
mIgG2a-1A5:ClfA-AUSA300 vs. mIgG1-8B9:ClfA-AN315	0.4083	-1.460 to 2.277	No	ns	>0.9999
mIgG2a-1A5:ClfA-AUSA300 vs. mIgG1-8B9:ClfA-AWU1	0.6483	-1.220 to 2.517	No	ns	0.9938
mIgG2a-1A5:ClfA-AUSA300 vs. mIgG1-8B9:ClfA-AUSA300	0.3683	-1.003 to 1.740	No	ns	0.9998
mIgG1-1C2:ClfA-ANM vs. mIgG1-1C2:ClfA-N3NM	-0.1133	-1.624 to 1.398	No	ns	>0.9999
mIgG1-1C2:ClfA-ANM vs. mIgG1-1C2:ClfA-AN315	0.36	-0.9095 to 1.629	No	ns	0.9996
mIgG1-1C2:ClfA-ANM vs. mIgG1-1C2:ClfA-AWU1	0.6	-0.6695 to 1.869	No	ns	0.8903
mIgG1-1C2:ClfA-ANM vs. mIgG1-1C2:ClfA-AUSA300	0.32	-0.9495 to 1.589	No	ns	>0.9999
mIgG1-1C2:ClfA-ANM vs. mIgG2b-2A12:ClfA-ANM	-0.1	-1.369 to 1.169	No	ns	>0.9999
mIgG1-1C2:ClfA-ANM vs. mIgG2b-2A12:ClfA-N3NM	-0.2133	-2.187 to 1.760	No	ns	>0.9999
mIgG1-1C2:ClfA-ANM vs. mIgG2b-2A12:ClfA-AN315	0.26	-1.535 to 2.055	No	ns	>0.9999
mIgG1-1C2:ClfA-ANM vs. mIgG2b-2A12:ClfA-AWU1	0.5	-1.295 to 2.295	No	ns	0.9997
mIgG1-1C2:ClfA-ANM vs. mIgG2b-2A12:ClfA-AUSA300	0.22	-1.575 to 2.015	No	ns	>0.9999
mIgG1-1C2:ClfA-ANM vs. mIgG1-2F10:ClfA-ANM	0.1783	-1.193 to 1.550	No	ns	>0.9999
mIgG1-1C2:ClfA-ANM vs. mIgG1-2F10:ClfA-AN315	0.5383	-1.330 to 2.407	No	ns	0.9995
mIgG1-1C2:ClfA-ANM vs. mIgG1-2F10:ClfA-AWU1	0.7783	-1.090 to 2.647	No	ns	0.9596
mIgG1-1C2:ClfA-ANM vs. mIgG1-2F10:ClfA-AUSA300	0.4983	-1.370 to 2.367	No	ns	0.9998
mIgG1-1C2:ClfA-ANM vs. mIgG1-8B9:ClfA-ANM	0.02833	-1.343 to 1.400	No	ns	>0.9999
mIgG1-1C2:ClfA-ANM vs. mIgG1-8B9:ClfA-N1NM	-0.7267	-3.073 to 1.620	No	ns	0.9985
mIgG1-1C2:ClfA-ANM vs. mIgG1-8B9:ClfA-AN315	0.3883	-1.480 to 2.257	No	ns	>0.9999
mIgG1-1C2:ClfA-ANM vs. mIgG1-8B9:ClfA-AWU1	0.6283	-1.240 to 2.497	No	ns	0.9958
mIgG1-1C2:ClfA-ANM vs. mIgG1-8B9:ClfA-AUSA300	0.3483	-1.520 to 2.217	No	ns	>0.9999
mIgG1-1C2:ClfA-N3NM vs. mIgG1-1C2:ClfA-AN315	0.4733	-1.038 to 1.984	No	ns	0.9983
mIgG1-1C2:ClfA-N3NM vs. mIgG1-1C2:ClfA-AWU1	0.7133	-0.7976 to 2.224	No	ns	0.8912
mIgG1-1C2:ClfA-N3NM vs. mIgG1-1C2:ClfA-AUSA300	0.4333	-1.078 to 1.944	No	ns	0.9995
mIgG1-1C2:ClfA-N3NM vs. mIgG2b-2A12:ClfA-ANM	0.01333	-1.960 to 1.987	No	ns	>0.9999
mIgG1-1C2:ClfA-N3NM vs. mIgG2b-2A12:ClfA-N3NM	-0.1	-1.369 to 1.169	No	ns	>0.9999
mIgG1-1C2:ClfA-N3NM vs. mIgG2b-2A12:ClfA-AN315	0.3733	-1.600 to 2.347	No	ns	>0.9999
mIgG1-1C2:ClfA-N3NM vs. mIgG2b-2A12:ClfA-AWU1	0.6133	-1.360 to 2.587	No	ns	0.9985
mIgG1-1C2:ClfA-N3NM vs. mIgG2b-2A12:ClfA-AUSA300	0.3333	-1.640 to 2.307	No	ns	>0.9999
mIgG1-1C2:ClfA-N3NM vs. mIgG1-2F10:ClfA-ANM	0.2917	-1.577 to 2.160	No	ns	>0.9999
mIgG1-1C2:ClfA-N3NM vs. mIgG1-2F10:ClfA-AN315	0.6517	-1.217 to 2.520	No	ns	0.9935
mIgG1-1C2:ClfA-N3NM vs. mIgG1-2F10:ClfA-AWU1	0.8917	-0.9769 to 2.760	No	ns	0.8828
mIgG1-1C2:ClfA-N3NM vs. mIgG1-2F10:ClfA-AUSA300	0.6117	-1.257 to 2.480	No	ns	0.997
mIgG1-1C2:ClfA-N3NM vs. mIgG1-8B9:ClfA-ANM	0.1417	-1.727 to 2.010	No	ns	>0.9999
mIgG1-1C2:ClfA-N3NM vs. mIgG1-8B9:ClfA-N1NM	-0.6133	-3.044 to 1.818	No	ns	>0.9999
mIgG1-1C2:ClfA-N3NM vs. mIgG1-8B9:ClfA-AN315	0.5017	-1.367 to 2.370	No	ns	0.9998
mIgG1-1C2:ClfA-N3NM vs. mIgG1-8B9:ClfA-AWU1	0.7417	-1.127 to 2.610	No	ns	0.9741
mIgG1-1C2:ClfA-N3NM vs. mIgG1-8B9:ClfA-AUSA300	0.4617	-1.407 to 2.330	No	ns	>0.9999
mIgG1-1C2:ClfA-AN315 vs. mIgG1-1C2:ClfA-AWU1	0.24	-1.029 to 1.509	No	ns	>0.9999
mIgG1-1C2:ClfA-AN315 vs. mIgG1-1C2:ClfA-AUSA300	-0.04	-1.309 to 1.229	No	ns	>0.9999
mIgG1-1C2:ClfA-AN315 vs. mIgG2b-2A12:ClfA-ANM	-0.46	-2.255 to 1.335	No	ns	>0.9999
mIgG1-1C2:ClfA-AN315 vs. mIgG2b-2A12:ClfA-N3NM	-0.5733	-2.547 to 1.400	No	ns	0.9994
mIgG1-1C2:ClfA-AN315 vs. mIgG2b-2A12:ClfA-AN315	-0.1	-1.369 to 1.169	No	ns	>0.9999
mIgG1-1C2:ClfA-AN315 vs. mIgG2b-2A12:ClfA-AWU1	0.14	-1.655 to 1.935	No	ns	>0.9999
mIgG1-1C2:ClfA-AN315 vs. mIgG2b-2A12:ClfA-AUSA300	-0.14	-1.935 to 1.655	No	ns	>0.9999
mIgG1-1C2:ClfA-AN315 vs. mIgG1-2F10:ClfA-ANM	-0.1817	-2.050 to 1.687	No	ns	>0.9999
mIgG1-1C2:ClfA-AN315 vs. mIgG1-2F10:ClfA-AN315	0.1783	-1.193 to 1.550	No	ns	>0.9999
mIgG1-1C2:ClfA-AN315 vs. mIgG1-2F10:ClfA-AWU1	0.4183	-1.450 to 2.287	No	ns	>0.9999
mIgG1-1C2:ClfA-AN315 vs. mIgG1-2F10:ClfA-AUSA300	0.1383	-1.730 to 2.007	No	ns	>0.9999
mIgG1-1C2:ClfA-AN315 vs. mIgG1-8B9:ClfA-ANM	-0.3317	-2.200 to 1.537	No	ns	>0.9999
mIgG1-1C2:ClfA-AN315 vs. mIgG1-8B9:ClfA-N1NM	-1.087	-3.433 to 1.260	No	ns	0.9051
mIgG1-1C2:ClfA-AN315 vs. mIgG1-8B9:ClfA-AN315	0.02833	-1.343 to 1.400	No	ns	>0.9999
mIgG1-1C2:ClfA-AN315 vs. mIgG1-8B9:ClfA-AWU1	0.2683	-1.600 to 2.137	No	ns	>0.9999
mIgG1-1C2:ClfA-AN315 vs. mIgG1-8B9:ClfA-AUSA300	-0.01167	-1.880 to 1.857	No	ns	>0.9999
mIgG1-1C2:ClfA-AWU1 vs. mIgG1-1C2:ClfA-AUSA300	-0.28	-1.549 to 0.9895	No	ns	>0.9999
mIgG1-1C2:ClfA-AWU1 vs. mIgG2b-2A12:ClfA-ANM	-0.7	-2.495 to 1.095	No	ns	0.9782
mIgG1-1C2:ClfA-AWU1 vs. mIgG2b-2A12:ClfA-N3NM	-0.8133	-2.787 to 1.160	No	ns	0.9632
mIgG1-1C2:ClfA-AWU1 vs. mIgG2b-2A12:ClfA-AN315	-0.34	-2.135 to 1.455	No	ns	>0.9999
mIgG1-1C2:ClfA-AWU1 vs. mIgG2b-2A12:ClfA-AWU1	-0.1	-1.369 to 1.169	No	ns	>0.9999
mIgG1-1C2:ClfA-AWU1 vs. mIgG2b-2A12:ClfA-AUSA300	-0.38	-2.175 to 1.415	No	ns	>0.9999
mIgG1-1C2:ClfA-AWU1 vs. mIgG1-2F10:ClfA-ANM	-0.4217	-2.290 to 1.447	No	ns	>0.9999
mIgG1-1C2:ClfA-AWU1 vs. mIgG1-2F10:ClfA-AN315	-0.06167	-1.930 to 1.807	No	ns	>0.9999
mIgG1-1C2:ClfA-AWU1 vs. mIgG1-2F10:ClfA-AWU1	0.1783	-1.193 to 1.550	No	ns	>0.9999
mIgG1-1C2:ClfA-AWU1 vs. mIgG1-2F10:ClfA-AUSA300	-0.1017	-1.970 to 1.767	No	ns	>0.9999
mIgG1-1C2:ClfA-AWU1 vs. mIgG1-8B9:ClfA-ANM	-0.5717	-2.440 to 1.297	No	ns	0.9988
mIgG1-1C2:ClfA-AWU1 vs. mIgG1-8B9:ClfA-N1NM	-1.327	-3.673 to 1.020	No	ns	0.6938
mIgG1-1C2:ClfA-AWU1 vs. mIgG1-8B9:ClfA-AN315	-0.2117	-2.080 to 1.657	No	ns	>0.9999
mIgG1-1C2:ClfA-AWU1 vs. mIgG1-8B9:ClfA-AWU1	0.02833	-1.343 to 1.400	No	ns	>0.9999
mIgG1-1C2:ClfA-AWU1 vs. mIgG1-8B9:ClfA-AUSA300	-0.2517	-2.120 to 1.617	No	ns	>0.9999
mIgG1-1C2:ClfA-AUSA300 vs. mIgG2b-2A12:ClfA-ANM	-0.42	-2.215 to 1.375	No	ns	>0.9999
mIgG1-1C2:ClfA-AUSA300 vs. mIgG2b-2A12:ClfA-N3NM	-0.5333	-2.507 to 1.440	No	ns	0.9998
mIgG1-1C2:ClfA-AUSA300 vs. mIgG2b-2A12:ClfA-AN315	-0.06	-1.855 to 1.735	No	ns	>0.9999
mIgG1-1C2:ClfA-AUSA300 vs. mIgG2b-2A12:ClfA-AWU1	0.18	-1.615 to 1.975	No	ns	>0.9999
mIgG1-1C2:ClfA-AUSA300 vs. mIgG2b-2A12:ClfA-AUSA300	-0.1	-1.369 to 1.169	No	ns	>0.9999
mIgG1-1C2:ClfA-AUSA300 vs. mIgG1-2F10:ClfA-ANM	-0.1417	-2.010 to 1.727	No	ns	>0.9999
mIgG1-1C2:ClfA-AUSA300 vs. mIgG1-2F10:ClfA-AN315	0.2183	-1.650 to 2.087	No	ns	>0.9999
mIgG1-1C2:ClfA-AUSA300 vs. mIgG1-2F10:ClfA-AWU1	0.4583	-1.410 to 2.327	No	ns	>0.9999
mIgG1-1C2:ClfA-AUSA300 vs. mIgG1-2F10:ClfA-AUSA300	0.1783	-1.193 to 1.550	No	ns	>0.9999
mIgG1-1C2:ClfA-AUSA300 vs. mIgG1-8B9:ClfA-ANM	-0.2917	-2.160 to 1.577	No	ns	>0.9999
mIgG1-1C2:ClfA-AUSA300 vs. mIgG1-8B9:ClfA-N1NM	-1.047	-3.393 to 1.300	No	ns	0.9285
mIgG1-1C2:ClfA-AUSA300 vs. mIgG1-8B9:ClfA-AN315	0.06833	-1.800 to 1.937	No	ns	>0.9999
mIgG1-1C2:ClfA-AUSA300 vs. mIgG1-8B9:ClfA-AWU1	0.3083	-1.560 to 2.177	No	ns	>0.9999
mIgG1-1C2:ClfA-AUSA300 vs. mIgG1-8B9:ClfA-AUSA300	0.02833	-1.343 to 1.400	No	ns	>0.9999
mIgG2b-2A12:ClfA-ANM vs. mIgG2b-2A12:ClfA-N3NM	-0.1133	-1.624 to 1.398	No	ns	>0.9999
mIgG2b-2A12:ClfA-ANM vs. mIgG2b-2A12:ClfA-AN315	0.36	-0.9095 to 1.629	No	ns	0.9996
mIgG2b-2A12:ClfA-ANM vs. mIgG2b-2A12:ClfA-AWU1	0.6	-0.6695 to 1.869	No	ns	0.8903
mIgG2b-2A12:ClfA-ANM vs. mIgG2b-2A12:ClfA-AUSA300	0.32	-0.9495 to 1.589	No	ns	>0.9999
mIgG2b-2A12:ClfA-ANM vs. mIgG1-2F10:ClfA-ANM	0.2783	-1.093 to 1.650	No	ns	>0.9999
mIgG2b-2A12:ClfA-ANM vs. mIgG1-2F10:ClfA-AN315	0.6383	-1.230 to 2.507	No	ns	0.9949
mIgG2b-2A12:ClfA-ANM vs. mIgG1-2F10:ClfA-AWU1	0.8783	-0.9903 to 2.747	No	ns	0.8944
mIgG2b-2A12:ClfA-ANM vs. mIgG1-2F10:ClfA-AUSA300	0.5983	-1.270 to 2.467	No	ns	0.9977
mIgG2b-2A12:ClfA-ANM vs. mIgG1-8B9:ClfA-ANM	0.1283	-1.243 to 1.500	No	ns	>0.9999
mIgG2b-2A12:ClfA-ANM vs. mIgG1-8B9:ClfA-N1NM	-0.6267	-2.973 to 1.720	No	ns	0.9998
mIgG2b-2A12:ClfA-ANM vs. mIgG1-8B9:ClfA-AN315	0.4883	-1.380 to 2.357	No	ns	0.9999
mIgG2b-2A12:ClfA-ANM vs. mIgG1-8B9:ClfA-AWU1	0.7283	-1.140 to 2.597	No	ns	0.9783
mIgG2b-2A12:ClfA-ANM vs. mIgG1-8B9:ClfA-AUSA300	0.4483	-1.420 to 2.317	No	ns	>0.9999
mIgG2b-2A12:ClfA-N3NM vs. mIgG2b-2A12:ClfA-AN315	0.4733	-1.038 to 1.984	No	ns	0.9983
mIgG2b-2A12:ClfA-N3NM vs. mIgG2b-2A12:ClfA-AWU1	0.7133	-0.7976 to 2.224	No	ns	0.8912
mIgG2b-2A12:ClfA-N3NM vs. mIgG2b-2A12:ClfA-AUSA300	0.4333	-1.078 to 1.944	No	ns	0.9995
mIgG2b-2A12:ClfA-N3NM vs. mIgG1-2F10:ClfA-ANM	0.3917	-1.477 to 2.260	No	ns	>0.9999
mIgG2b-2A12:ClfA-N3NM vs. mIgG1-2F10:ClfA-AN315	0.7517	-1.117 to 2.620	No	ns	0.9706
mIgG2b-2A12:ClfA-N3NM vs. mIgG1-2F10:ClfA-AWU1	0.9917	-0.8769 to 2.860	No	ns	0.7762
mIgG2b-2A12:ClfA-N3NM vs. mIgG1-2F10:ClfA-AUSA300	0.7117	-1.157 to 2.580	No	ns	0.9828
mIgG2b-2A12:ClfA-N3NM vs. mIgG1-8B9:ClfA-ANM	0.2417	-1.627 to 2.110	No	ns	>0.9999
mIgG2b-2A12:ClfA-N3NM vs. mIgG1-8B9:ClfA-N1NM	-0.5133	-2.944 to 1.918	No	ns	>0.9999
mIgG2b-2A12:ClfA-N3NM vs. mIgG1-8B9:ClfA-AN315	0.6017	-1.267 to 2.470	No	ns	0.9975
mIgG2b-2A12:ClfA-N3NM vs. mIgG1-8B9:ClfA-AWU1	0.8417	-1.027 to 2.710	No	ns	0.9229
mIgG2b-2A12:ClfA-N3NM vs. mIgG1-8B9:ClfA-AUSA300	0.5617	-1.307 to 2.430	No	ns	0.999
mIgG2b-2A12:ClfA-AN315 vs. mIgG2b-2A12:ClfA-AWU1	0.24	-1.029 to 1.509	No	ns	>0.9999
mIgG2b-2A12:ClfA-AN315 vs. mIgG2b-2A12:ClfA-AUSA300	-0.04	-1.309 to 1.229	No	ns	>0.9999
mIgG2b-2A12:ClfA-AN315 vs. mIgG1-2F10:ClfA-ANM	-0.08167	-1.950 to 1.787	No	ns	>0.9999
mIgG2b-2A12:ClfA-AN315 vs. mIgG1-2F10:ClfA-AN315	0.2783	-1.093 to 1.650	No	ns	>0.9999
mIgG2b-2A12:ClfA-AN315 vs. mIgG1-2F10:ClfA-AWU1	0.5183	-1.350 to 2.387	No	ns	0.9997
mIgG2b-2A12:ClfA-AN315 vs. mIgG1-2F10:ClfA-AUSA300	0.2383	-1.630 to 2.107	No	ns	>0.9999
mIgG2b-2A12:ClfA-AN315 vs. mIgG1-8B9:ClfA-ANM	-0.2317	-2.100 to 1.637	No	ns	>0.9999
mIgG2b-2A12:ClfA-AN315 vs. mIgG1-8B9:ClfA-N1NM	-0.9867	-3.333 to 1.360	No	ns	0.9561
mIgG2b-2A12:ClfA-AN315 vs. mIgG1-8B9:ClfA-AN315	0.1283	-1.243 to 1.500	No	ns	>0.9999
mIgG2b-2A12:ClfA-AN315 vs. mIgG1-8B9:ClfA-AWU1	0.3683	-1.500 to 2.237	No	ns	>0.9999
mIgG2b-2A12:ClfA-AN315 vs. mIgG1-8B9:ClfA-AUSA300	0.08833	-1.780 to 1.957	No	ns	>0.9999
mIgG2b-2A12:ClfA-AWU1 vs. mIgG2b-2A12:ClfA-AUSA300	-0.28	-1.549 to 0.9895	No	ns	>0.9999
mIgG2b-2A12:ClfA-AWU1 vs. mIgG1-2F10:ClfA-ANM	-0.3217	-2.190 to 1.547	No	ns	>0.9999
mIgG2b-2A12:ClfA-AWU1 vs. mIgG1-2F10:ClfA-AN315	0.03833	-1.830 to 1.907	No	ns	>0.9999
mIgG2b-2A12:ClfA-AWU1 vs. mIgG1-2F10:ClfA-AWU1	0.2783	-1.093 to 1.650	No	ns	>0.9999
mIgG2b-2A12:ClfA-AWU1 vs. mIgG1-2F10:ClfA-AUSA300	-0.001667	-1.870 to 1.867	No	ns	>0.9999
mIgG2b-2A12:ClfA-AWU1 vs. mIgG1-8B9:ClfA-ANM	-0.4717	-2.340 to 1.397	No	ns	>0.9999
mIgG2b-2A12:ClfA-AWU1 vs. mIgG1-8B9:ClfA-N1NM	-1.227	-3.573 to 1.120	No	ns	0.7939
mIgG2b-2A12:ClfA-AWU1 vs. mIgG1-8B9:ClfA-AN315	-0.1117	-1.980 to 1.757	No	ns	>0.9999
mIgG2b-2A12:ClfA-AWU1 vs. mIgG1-8B9:ClfA-AWU1	0.1283	-1.243 to 1.500	No	ns	>0.9999
mIgG2b-2A12:ClfA-AWU1 vs. mIgG1-8B9:ClfA-AUSA300	-0.1517	-2.020 to 1.717	No	ns	>0.9999
mIgG2b-2A12:ClfA-AUSA300 vs. mIgG1-2F10:ClfA-ANM	-0.04167	-1.910 to 1.827	No	ns	>0.9999
mIgG2b-2A12:ClfA-AUSA300 vs. mIgG1-2F10:ClfA-AN315	0.3183	-1.550 to 2.187	No	ns	>0.9999
mIgG2b-2A12:ClfA-AUSA300 vs. mIgG1-2F10:ClfA-AWU1	0.5583	-1.310 to 2.427	No	ns	0.9991
mIgG2b-2A12:ClfA-AUSA300 vs. mIgG1-2F10:ClfA-AUSA300	0.2783	-1.093 to 1.650	No	ns	>0.9999
mIgG2b-2A12:ClfA-AUSA300 vs. mIgG1-8B9:ClfA-ANM	-0.1917	-2.060 to 1.677	No	ns	>0.9999
mIgG2b-2A12:ClfA-AUSA300 vs. mIgG1-8B9:ClfA-N1NM	-0.9467	-3.293 to 1.400	No	ns	0.9698
mIgG2b-2A12:ClfA-AUSA300 vs. mIgG1-8B9:ClfA-AN315	0.1683	-1.700 to 2.037	No	ns	>0.9999
mIgG2b-2A12:ClfA-AUSA300 vs. mIgG1-8B9:ClfA-AWU1	0.4083	-1.460 to 2.277	No	ns	>0.9999
mIgG2b-2A12:ClfA-AUSA300 vs. mIgG1-8B9:ClfA-AUSA300	0.1283	-1.243 to 1.500	No	ns	>0.9999
mIgG1-2F10:ClfA-ANM vs. mIgG1-2F10:ClfA-AN315	0.36	-0.9095 to 1.629	No	ns	0.9996
mIgG1-2F10:ClfA-ANM vs. mIgG1-2F10:ClfA-AWU1	0.6	-0.6695 to 1.869	No	ns	0.8903
mIgG1-2F10:ClfA-ANM vs. mIgG1-2F10:ClfA-AUSA300	0.32	-0.9495 to 1.589	No	ns	>0.9999
mIgG1-2F10:ClfA-ANM vs. mIgG1-8B9:ClfA-ANM	-0.15	-1.569 to 1.269	No	ns	>0.9999
mIgG1-2F10:ClfA-ANM vs. mIgG1-8B9:ClfA-N1NM	-0.905	-3.280 to 1.470	No	ns	0.9827
mIgG1-2F10:ClfA-ANM vs. mIgG1-8B9:ClfA-AN315	0.21	-1.694 to 2.114	No	ns	>0.9999
mIgG1-2F10:ClfA-ANM vs. mIgG1-8B9:ClfA-AWU1	0.45	-1.454 to 2.354	No	ns	>0.9999
mIgG1-2F10:ClfA-ANM vs. mIgG1-8B9:ClfA-AUSA300	0.17	-1.734 to 2.074	No	ns	>0.9999
mIgG1-2F10:ClfA-AN315 vs. mIgG1-2F10:ClfA-AWU1	0.24	-1.029 to 1.509	No	ns	>0.9999
mIgG1-2F10:ClfA-AN315 vs. mIgG1-2F10:ClfA-AUSA300	-0.04	-1.309 to 1.229	No	ns	>0.9999
mIgG1-2F10:ClfA-AN315 vs. mIgG1-8B9:ClfA-ANM	-0.51	-2.414 to 1.394	No	ns	0.9998
mIgG1-2F10:ClfA-AN315 vs. mIgG1-8B9:ClfA-N1NM	-1.265	-3.640 to 1.110	No	ns	0.7718
mIgG1-2F10:ClfA-AN315 vs. mIgG1-8B9:ClfA-AN315	-0.15	-1.569 to 1.269	No	ns	>0.9999
mIgG1-2F10:ClfA-AN315 vs. mIgG1-8B9:ClfA-AWU1	0.09	-1.814 to 1.994	No	ns	>0.9999
mIgG1-2F10:ClfA-AN315 vs. mIgG1-8B9:ClfA-AUSA300	-0.19	-2.094 to 1.714	No	ns	>0.9999
mIgG1-2F10:ClfA-AWU1 vs. mIgG1-2F10:ClfA-AUSA300	-0.28	-1.549 to 0.9895	No	ns	>0.9999
mIgG1-2F10:ClfA-AWU1 vs. mIgG1-8B9:ClfA-ANM	-0.75	-2.654 to 1.154	No	ns	0.976
mIgG1-2F10:ClfA-AWU1 vs. mIgG1-8B9:ClfA-N1NM	-1.505	-3.880 to 0.8700	No	ns	0.5226
mIgG1-2F10:ClfA-AWU1 vs. mIgG1-8B9:ClfA-AN315	-0.39	-2.294 to 1.514	No	ns	>0.9999
mIgG1-2F10:ClfA-AWU1 vs. mIgG1-8B9:ClfA-AWU1	-0.15	-1.569 to 1.269	No	ns	>0.9999
mIgG1-2F10:ClfA-AWU1 vs. mIgG1-8B9:ClfA-AUSA300	-0.43	-2.334 to 1.474	No	ns	>0.9999
mIgG1-2F10:ClfA-AUSA300 vs. mIgG1-8B9:ClfA-ANM	-0.47	-2.374 to 1.434	No	ns	>0.9999
mIgG1-2F10:ClfA-AUSA300 vs. mIgG1-8B9:ClfA-N1NM	-1.225	-3.600 to 1.150	No	ns	0.809
mIgG1-2F10:ClfA-AUSA300 vs. mIgG1-8B9:ClfA-AN315	-0.11	-2.014 to 1.794	No	ns	>0.9999
mIgG1-2F10:ClfA-AUSA300 vs. mIgG1-8B9:ClfA-AWU1	0.13	-1.774 to 2.034	No	ns	>0.9999
mIgG1-2F10:ClfA-AUSA300 vs. mIgG1-8B9:ClfA-AUSA300	-0.15	-1.569 to 1.269	No	ns	>0.9999
mIgG1-8B9:ClfA-ANM vs. mIgG1-8B9:ClfA-N1NM	-0.755	-3.130 to 1.620	No	ns	0.9979
mIgG1-8B9:ClfA-ANM vs. mIgG1-8B9:ClfA-AN315	0.36	-0.9095 to 1.629	No	ns	0.9996
mIgG1-8B9:ClfA-ANM vs. mIgG1-8B9:ClfA-AWU1	0.6	-0.6695 to 1.869	No	ns	0.8903
mIgG1-8B9:ClfA-ANM vs. mIgG1-8B9:ClfA-AUSA300	0.32	-0.9495 to 1.589	No	ns	>0.9999
mIgG1-8B9:ClfA-N1NM vs. mIgG1-8B9:ClfA-AN315	1.115	-1.260 to 3.490	No	ns	0.8953
mIgG1-8B9:ClfA-N1NM vs. mIgG1-8B9:ClfA-AWU1	1.355	-1.020 to 3.730	No	ns	0.681
mIgG1-8B9:ClfA-N1NM vs. mIgG1-8B9:ClfA-AUSA300	1.075	-1.300 to 3.450	No	ns	0.9199
mIgG1-8B9:ClfA-AN315 vs. mIgG1-8B9:ClfA-AWU1	0.24	-1.029 to 1.509	No	ns	>0.9999
mIgG1-8B9:ClfA-AN315 vs. mIgG1-8B9:ClfA-AUSA300	-0.04	-1.309 to 1.229	No	ns	>0.9999
mIgG1-8B9:ClfA-AWU1 vs. mIgG1-8B9:ClfA-AUSA300	-0.28	-1.549 to 0.9895	No	ns	>0.9999

### Sheet: Supplementary Table 2
Supplementary Table 2. Statistical analyses of measurements shown in Table 3.
mAb-mediated inhibition of Fibrinogen and ClfA-A interaction
Data were analyzed with ordinary One-way ANOVA with Tukey's Multiple Comparison Test (****, P < 0.0001; ***, P < 0.001; ns: not significant).
Pair of mAbs subjected to test	Significant?	Summary	Adjusted P Value
mAb-1A5 vs. mAb-1C2	No	ns	>0.9999
mAb-1A5 vs. mAb-2A12	No	ns	>0.9999
mAb-1A5 vs. mAb-2F10	No	ns	>0.9999
mAb-1A5 vs. mAb-8B9	Yes	****	0.008
mAb-1A5 vs. mIgG2a isotype	Yes	***	0.032
mAb-1C2 vs. mAb-2A12	No	ns	>0.9999
mAb-1C2 vs. mAb-2F10	No	ns	>0.9999
mAb-1C2 vs. mAb-8B9	Yes	****	0.0005
mAb-1C2 vs. mIgG1 isotype	Yes	***	0.0015
mAb-2A12 vs. mAb-2F10	No	ns	>0.9999
mAb-2A12 vs. mAb-8B9	Yes	***	0.0012
mAb-2A12 vs. mIgG2b isotype	Yes	***	0.0053
mAb-2F10 vs. mAb-8B9	Yes	***	0.0021
mAb-2F10 vs. mIgG1 isotype	Yes	***	0.0067
mAb-8B9 vs. mIgG1 isotype	No	ns	>0.9999
mAb-mediated inhibition of the interaction between vWF and the complex ClfA-A + vWbp
Data were analyzed with ordinary One-way ANOVA with Tukey's Multiple Comparison Test (****, P < 0.0001; *, P < 0.05; ns: not significant).
Pair of mAbs subjected to test	Significant?	Summary	Adjusted P Value
1A5 vs. 1C2	No	ns	0.7105
1A5 vs. 2A12	No	ns	0.4499
1A5 vs. 2F10	Yes	*	0.0128
1A5 vs. mIgG2a isotype	Yes	****	<0.0001
1C2 vs. 2A12	No	ns	0.9975
1C2 vs. 2F10	No	ns	0.074
1C2 vs. mIgG1 isotype	Yes	****	<0.0001
2A12 vs. 2F10	No	ns	0.1378
2A12 vs. mIgG2b isotype	Yes	****	<0.0001
2F10 vs. mIgG1 isotype	Yes	****	<0.0001
mIgG1 isotype vs. mIgG2a isotype	No	ns	>0.9999
mIgG1 isotype vs. mIgG2b isotype	No	ns	>0.9999
mIgG2a isotype vs. mIgG2b isotype	No	ns	>0.9999
1A5 vs. 8B9	Yes	****	<0.0001
1C2 vs. 8B9	Yes	****	<0.0001
2A12 vs. 8B9	Yes	****	<0.0001
2F10 vs. 8B9	Yes	****	<0.0001
8B9 vs. mIgG1 isotype	No	ns	0.0658

### Sheet: Supplementary Table 3
Supplementary Table 3: Statistical analyses of data shown in Figure 6.
(****, P < 0.0001; ***, P < 0.001; **, P < 0.01; *, P < 0.05; ns: not significant).
Differences in mean values of weight shown in Figure 6ABC were analyzed for statistical differences using the Statistical differences were calculated with the Kruskal-Wallis test followed by Dunn’s multiple test correction.
Pairs of mAb treatments subjected to test	Mean rank diff.	Significant?	Summary	Adjusted P Value
mAb-1A5 vs. mAb-1C2	-0.625	No	ns	>0.9999	A-B
mAb-1A5 vs. mAb-2A12	-25.75	No	ns	>0.9999	A-C
mAb-1A5 vs. mAb-2F10	-43.88	Yes	*	0.023	A-D
mAb-1A5 vs. mAb-8B9	-14.94	No	ns	>0.9999	A-E
mAb-1A5 vs. mIgG1 isotype	18.5	No	ns	>0.9999	A-F
mAb-1A5 vs. mIgG2a isotype	35.19	No	ns	0.2041	A-G
mAb-1A5 vs. mIgG2b isotype	39.75	No	ns	0.0682	A-H
mAb-1C2 vs. mAb-2A12	-25.13	No	ns	>0.9999	B-C
mAb-1C2 vs. mAb-2F10	-43.25	Yes	*	0.0272	B-D
mAb-1C2 vs. mAb-8B9	-14.31	No	ns	>0.9999	B-E
mAb-1C2 vs. mIgG1 isotype	19.13	No	ns	>0.9999	B-F
mAb-1C2 vs. mIgG2a isotype	35.81	No	ns	0.1768	B-G
mAb-1C2 vs. mIgG2b isotype	40.38	No	ns	0.0582	B-H
mAb-2A12 vs. mAb-2F10	-18.13	No	ns	>0.9999	C-D
mAb-2A12 vs. mAb-8B9	10.81	No	ns	>0.9999	C-E
mAb-2A12 vs. mIgG1 isotype	44.25	Yes	*	0.0207	C-F
mAb-2A12 vs. mIgG2a isotype	60.94	Yes	****	<0.0001	C-G
mAb-2A12 vs. mIgG2b isotype	65.5	Yes	****	<0.0001	C-H
mAb-2F10 vs. mAb-8B9	28.94	No	ns	0.7653	D-E
mAb-2F10 vs. mIgG1 isotype	62.38	Yes	****	<0.0001	D-F
mAb-2F10 vs. mIgG2a isotype	79.06	Yes	****	<0.0001	D-G
mAb-2F10 vs. mIgG2b isotype	83.63	Yes	****	<0.0001	D-H
mAb-8B9 vs. mIgG1 isotype	33.44	No	ns	0.3017	E-F
mAb-8B9 vs. mIgG2a isotype	50.13	Yes	**	0.0037	E-G
mAb-8B9 vs. mIgG2b isotype	54.69	Yes	***	0.0009	E-H
mIgG1 isotype vs. mIgG2a isotype	16.69	No	ns	>0.9999	F-G
mIgG1 isotype vs. mIgG2b isotype	21.25	No	ns	>0.9999	F-H
mIgG2a isotype vs. mIgG2b isotype	4.563	No	ns	>0.9999	G-H
Differences in median value of bacterial loads at day 15 post infection were examined using one-way ANOVA (mixed-model) with Gaussier-Greenhouse correction followed by Tukey’s multiple comparison test.
